# CRISPR-Cas12a exploits R-loop asymmetry to form double-strand breaks

**DOI:** 10.1101/2020.02.10.937540

**Authors:** Joshua C. Cofsky, Deepti Karandur, Carolyn J. Huang, Isaac P. Witte, John Kuriyan, Jennifer A. Doudna

## Abstract

Most type V CRISPR-Cas interference proteins use a single RuvC active site to make RNA-guided breaks in double-stranded DNA substrates, an activity essential for both bacterial immunity and genome editing applications. The best-studied of these enzymes, Cas12a, initiates DNA cutting by forming a 20-nucleotide R-loop in which the guide RNA displaces one of the DNA strands of a double-helical substrate, positioning the DNase active site for first-strand cleavage. However, crystal structures and biochemical data have not explained how the second strand is cut to complete the double-strand break. Here, we show that Cas12a-mediated R-loop formation destabilizes DNA at the second-strand cleavage site, which is located outside of the R-loop structure and beyond the 3′ end of the guide RNA. Chemical and fluorescent DNA probes reveal that this destabilization is an intrinsic feature of DNA flanking the RNA-3′ side of R-loops and does not require direct protein interactions. Interestingly, DNA flanking the RNA-5′ side of R-loops is not intrinsically unstable. This asymmetry in R-loop structure may explain the uniformity of guide RNA architecture and the single-active-site cleavage mechanism that are fundamental features of all type V CRISPR-Cas systems.
