## Supplementary material for "CRISPR-Cas12a exploits R-loop asymmetry to form double-strand breaks": Supp_Tables_1-4.xlsx

### Sheet: Supp. Table 1
Supplementary Table 1. Protein expression plasmids
plasmid ID	protein product	plasmid sequence	sequence of final protein product
pJCC_039	WT FnCas12a	TTCTTGAAGACGAAAGGGCCTCGTGATACGCCTATTTTTATAGGTTAATGTCATGATAATAATGGTTTCTTAGACGTCAGGTGGCACTTTTCGGGGAAATGTGCGCGGAACCCCTATTTGTTTATTTTTCTAAATACATTCAAATATGTATCCGCTCATGAGACAATAACCCTGATAAATGCTTCAATAACATTGAAAAAGGAAGAGTATGAGTATTCAACATTTCCGTGTCGCCCTTATTCCCTTTTTTGCGGCATTTTGCCTTCCTGTTTTTGCTCACCCAGAAACGCTGGTGAAAGTAAAAGATGCTGAAGATCAGTTGGGTGCACGAGTGGGTTACATCGAACTGGATCTCAACAGCGGTAAGATCCTTGAGAGTTTTCGCCCCGAAGAACGTTT…	MSIYQEFVNKYSLSKTLRFELIPQGKTLENIKARGLILDDEKRAKDYKKAKQIIDKYHQFFIEEILSSVCISEDLLQNYSDVYFKLKKSDDDNLQKDFKSAKDTIKKQISEYIKDSEKFKNLFNQNLIDAKKGQESDLILWLKQSKDNGIELFKANSDITDIDEALEIIKSFKGWTTYFKGFHENRKNVYSSNDIPTSIIYRIVDDNLPKFLENKAKYESLKDKAPEAINYEQIKKDLAEELTFDIDYKTSEVNQRVFSLDEVFEIANFNNYLNQSGITKFNTIIGGKFVNGENTKRKGINEYINLYSQQINDKTLKKYKMSVLFKQILSDTESKSFVIDKLEDDSDVVTTMQSFYEQIAAFKTVEEKSIKETLSLLFDDLKAQKLDLSKIYFKNDKSL…
pJCC_058	FnCas12a D917A (dFnCas12a)	TTCTTGAAGACGAAAGGGCCTCGTGATACGCCTATTTTTATAGGTTAATGTCATGATAATAATGGTTTCTTAGACGTCAGGTGGCACTTTTCGGGGAAATGTGCGCGGAACCCCTATTTGTTTATTTTTCTAAATACATTCAAATATGTATCCGCTCATGAGACAATAACCCTGATAAATGCTTCAATAACATTGAAAAAGGAAGAGTATGAGTATTCAACATTTCCGTGTCGCCCTTATTCCCTTTTTTGCGGCATTTTGCCTTCCTGTTTTTGCTCACCCAGAAACGCTGGTGAAAGTAAAAGATGCTGAAGATCAGTTGGGTGCACGAGTGGGTTACATCGAACTGGATCTCAACAGCGGTAAGATCCTTGAGAGTTTTCGCCCCGAAGAACGTTT…	MSIYQEFVNKYSLSKTLRFELIPQGKTLENIKARGLILDDEKRAKDYKKAKQIIDKYHQFFIEEILSSVCISEDLLQNYSDVYFKLKKSDDDNLQKDFKSAKDTIKKQISEYIKDSEKFKNLFNQNLIDAKKGQESDLILWLKQSKDNGIELFKANSDITDIDEALEIIKSFKGWTTYFKGFHENRKNVYSSNDIPTSIIYRIVDDNLPKFLENKAKYESLKDKAPEAINYEQIKKDLAEELTFDIDYKTSEVNQRVFSLDEVFEIANFNNYLNQSGITKFNTIIGGKFVNGENTKRKGINEYINLYSQQINDKTLKKYKMSVLFKQILSDTESKSFVIDKLEDDSDVVTTMQSFYEQIAAFKTVEEKSIKETLSLLFDDLKAQKLDLSKIYFKNDKSL…
pJCC_067	SpCas9 D10A/H840A (dSpCas9)	GCGGTCCTCGCCGAAAATGACCCAGAGCGCTGCCGGCACCTGTCCTACGAGTTGCATGATAAAGAAGACAGTCATAAGTGCGGCGACGATAGTCATGCCCCGCGCCCACCGGAAGGAGCTGACTGGGTTGAAGGCTCTCAAGGGCATCGGTCGACGCTCTCCCTTATGCGACTCCTGCATTAGGAAGCAGCCCAGTAGTAGGTTGAGGCCGTTGAGCACCGCCGCCGCAAGGAATGGTGCATGCAAGGAGATGGCGCCCAACAGTCCCCCGGCCACGGGGCCTGCCACCATACCCACGCCGAAACAAGCGCTCATGAGCCCGAAGTGGCGAGCCCGATCTTCCCCATCGGTGATGTCGGCGATATAGGCGCCAGCAACCGCACCTGTGGCGCCGGTGAT…	SNAMDKKYSIGLAIGTNSVGWAVITDEYKVPSKKFKVLGNTDRHSIKKNLIGALLFDSGETAEATRLKRTARRRYTRRKNRICYLQEIFSNEMAKVDDSFFHRLEESFLVEEDKKHERHPIFGNIVDEVAYHEKYPTIYHLRKKLVDSTDKADLRLIYLALAHMIKFRGHFLIEGDLNPDNSDVDKLFIQLVQTYNQLFEENPINASGVDAKAILSARLSKSRRLENLIAQLPGEKKNGLFGNLIALSLGLTPNFKSNFDLAEDAKLQLSKDTYDDDLDNLLAQIGDQYADLFLAAKNLSDAILLSDILRVNTEITKAPLSASMIKRYDEHHQDLTLLKALVRQQLPEKYKEIFFDQSKNGYAGYIDGGASQEEFYKFIKPILEKMDGTEELLVKLNRE…
pJCC_074	WT AsCas12a	TTCTTGAAGACGAAAGGGCCTCGTGATACGCCTATTTTTATAGGTTAATGTCATGATAATAATGGTTTCTTAGACGTCAGGTGGCACTTTTCGGGGAAATGTGCGCGGAACCCCTATTTGTTTATTTTTCTAAATACATTCAAATATGTATCCGCTCATGAGACAATAACCCTGATAAATGCTTCAATAACATTGAAAAAGGAAGAGTATGAGTATTCAACATTTCCGTGTCGCCCTTATTCCCTTTTTTGCGGCATTTTGCCTTCCTGTTTTTGCTCACCCAGAAACGCTGGTGAAAGTAAAAGATGCTGAAGATCAGTTGGGTGCACGAGTGGGTTACATCGAACTGGATCTCAACAGCGGTAAGATCCTTGAGAGTTTTCGCCCCGAAGAACGTTT…	SNAMTQFEGFTNLYQVSKTLRFELIPQGKTLKHIQEQGFIEEDKARNDHYKELKPIIDRIYKTYADQCLQLVQLDWENLSAAIDSYRKEKTEETRNALIEEQATYRNAIHDYFIGRTDNLTDAINKRHAEIYKGLFKAELFNGKVLKQLGTVTTTEHENALLRSFDKFTTYFSGFYENRKNVFSAEDISTAIPHRIVQDNFPKFKENCHIFTRLITAVPSLREHFENVKKAIGIFVSTSIEEVFSFPFYNQLLTQTQIDLYNQLLGGISREAGTEKIKGLNEVLNLAIQKNDETAHIIASLPHRFIPLFKQILSDRNTLSFILEEFKSDEEVIQSFCKYKTLLRNENVLETAEALFNELNSIDLTHIFISHKKLETISSALCDHWDTLRNALYERRISE…
pJCC_075	AsCas12a D908A (dAsCas12a)	TTCTTGAAGACGAAAGGGCCTCGTGATACGCCTATTTTTATAGGTTAATGTCATGATAATAATGGTTTCTTAGACGTCAGGTGGCACTTTTCGGGGAAATGTGCGCGGAACCCCTATTTGTTTATTTTTCTAAATACATTCAAATATGTATCCGCTCATGAGACAATAACCCTGATAAATGCTTCAATAACATTGAAAAAGGAAGAGTATGAGTATTCAACATTTCCGTGTCGCCCTTATTCCCTTTTTTGCGGCATTTTGCCTTCCTGTTTTTGCTCACCCAGAAACGCTGGTGAAAGTAAAAGATGCTGAAGATCAGTTGGGTGCACGAGTGGGTTACATCGAACTGGATCTCAACAGCGGTAAGATCCTTGAGAGTTTTCGCCCCGAAGAACGTTT…	SNAMTQFEGFTNLYQVSKTLRFELIPQGKTLKHIQEQGFIEEDKARNDHYKELKPIIDRIYKTYADQCLQLVQLDWENLSAAIDSYRKEKTEETRNALIEEQATYRNAIHDYFIGRTDNLTDAINKRHAEIYKGLFKAELFNGKVLKQLGTVTTTEHENALLRSFDKFTTYFSGFYENRKNVFSAEDISTAIPHRIVQDNFPKFKENCHIFTRLITAVPSLREHFENVKKAIGIFVSTSIEEVFSFPFYNQLLTQTQIDLYNQLLGGISREAGTEKIKGLNEVLNLAIQKNDETAHIIASLPHRFIPLFKQILSDRNTLSFILEEFKSDEEVIQSFCKYKTLLRNENVLETAEALFNELNSIDLTHIFISHKKLETISSALCDHWDTLRNALYERRISE…
pJCC_076	AsCas12a R1226A	TTCTTGAAGACGAAAGGGCCTCGTGATACGCCTATTTTTATAGGTTAATGTCATGATAATAATGGTTTCTTAGACGTCAGGTGGCACTTTTCGGGGAAATGTGCGCGGAACCCCTATTTGTTTATTTTTCTAAATACATTCAAATATGTATCCGCTCATGAGACAATAACCCTGATAAATGCTTCAATAACATTGAAAAAGGAAGAGTATGAGTATTCAACATTTCCGTGTCGCCCTTATTCCCTTTTTTGCGGCATTTTGCCTTCCTGTTTTTGCTCACCCAGAAACGCTGGTGAAAGTAAAAGATGCTGAAGATCAGTTGGGTGCACGAGTGGGTTACATCGAACTGGATCTCAACAGCGGTAAGATCCTTGAGAGTTTTCGCCCCGAAGAACGTTT…	SNAMTQFEGFTNLYQVSKTLRFELIPQGKTLKHIQEQGFIEEDKARNDHYKELKPIIDRIYKTYADQCLQLVQLDWENLSAAIDSYRKEKTEETRNALIEEQATYRNAIHDYFIGRTDNLTDAINKRHAEIYKGLFKAELFNGKVLKQLGTVTTTEHENALLRSFDKFTTYFSGFYENRKNVFSAEDISTAIPHRIVQDNFPKFKENCHIFTRLITAVPSLREHFENVKKAIGIFVSTSIEEVFSFPFYNQLLTQTQIDLYNQLLGGISREAGTEKIKGLNEVLNLAIQKNDETAHIIASLPHRFIPLFKQILSDRNTLSFILEEFKSDEEVIQSFCKYKTLLRNENVLETAEALFNELNSIDLTHIFISHKKLETISSALCDHWDTLRNALYERRISE…
pJCC_083	WT Cas12i1	TTCTTGAAGACGAAAGGGCCTCGTGATACGCCTATTTTTATAGGTTAATGTCATGATAATAATGGTTTCTTAGACGTCAGGTGGCACTTTTCGGGGAAATGTGCGCGGAACCCCTATTTGTTTATTTTTCTAAATACATTCAAATATGTATCCGCTCATGAGACAATAACCCTGATAAATGCTTCAATAACATTGAAAAAGGAAGAGTATGAGTATTCAACATTTCCGTGTCGCCCTTATTCCCTTTTTTGCGGCATTTTGCCTTCCTGTTTTTGCTCACCCAGAAACGCTGGTGAAAGTAAAAGATGCTGAAGATCAGTTGGGTGCACGAGTGGGTTACATCGAACTGGATCTCAACAGCGGTAAGATCCTTGAGAGTTTTCGCCCCGAAGAACGTTT…	SNAMSNKEKNASETRKAYTTKMIPRSHDRMKLLGNFMDYLMDGTPIFFELWNQFGGGIDRDIISGTANKDKISDDLLLAVNWFKVMPINSKPQGVSPSNLANLFQQYSGSEPDIQAQEYFASNFDTEKHQWKDMRVEYERLLAELQLSRSDMHHDLKLMYKEKCIGLSLSTAHYITSVMFGTGAKNNRQTKHQFYSKVIQLLEESTQINSVEQLASIILKAGDCDSYRKLRIRCSRKGATPSILKIVQDYELGTNHDDEVNVPSLIANLKEKLGRFEYECEWKCMEKIKAFLASKVGPYYLGSYSAMLENALSPIKGMTTKNCKFVLKQIDAKNDIKYENEPFGKIVEGFFDSPYFESDTNVKWVLHPHHIGESNIKTLWEDLNAIHSKYEEDIASLSE…
pJCC_084	Cas12i1 D647A (dCas12i1)	TTCTTGAAGACGAAAGGGCCTCGTGATACGCCTATTTTTATAGGTTAATGTCATGATAATAATGGTTTCTTAGACGTCAGGTGGCACTTTTCGGGGAAATGTGCGCGGAACCCCTATTTGTTTATTTTTCTAAATACATTCAAATATGTATCCGCTCATGAGACAATAACCCTGATAAATGCTTCAATAACATTGAAAAAGGAAGAGTATGAGTATTCAACATTTCCGTGTCGCCCTTATTCCCTTTTTTGCGGCATTTTGCCTTCCTGTTTTTGCTCACCCAGAAACGCTGGTGAAAGTAAAAGATGCTGAAGATCAGTTGGGTGCACGAGTGGGTTACATCGAACTGGATCTCAACAGCGGTAAGATCCTTGAGAGTTTTCGCCCCGAAGAACGTTT…	SNAMSNKEKNASETRKAYTTKMIPRSHDRMKLLGNFMDYLMDGTPIFFELWNQFGGGIDRDIISGTANKDKISDDLLLAVNWFKVMPINSKPQGVSPSNLANLFQQYSGSEPDIQAQEYFASNFDTEKHQWKDMRVEYERLLAELQLSRSDMHHDLKLMYKEKCIGLSLSTAHYITSVMFGTGAKNNRQTKHQFYSKVIQLLEESTQINSVEQLASIILKAGDCDSYRKLRIRCSRKGATPSILKIVQDYELGTNHDDEVNVPSLIANLKEKLGRFEYECEWKCMEKIKAFLASKVGPYYLGSYSAMLENALSPIKGMTTKNCKFVLKQIDAKNDIKYENEPFGKIVEGFFDSPYFESDTNVKWVLHPHHIGESNIKTLWEDLNAIHSKYEEDIASLSE…

### Sheet: Supp. Table 2
Supplementary Table 2. Oligonucleotide sequences
dJCC_XXX			dmrJCC_XXX			rdJCC_XXX			rJCC_XXX
fully DNA oligonucleotides, all synthesized by Integrated DNA Technologies			DNA oligonucleotides with final (3′-most) two nucleotides as 2′-OMe/2′-OH, used for 3′ end radiolabeling, all synthesized by Integrated DNA Technologies			chimeric DNA/RNA oligonucleotides, all synthesized by IDT			fully RNA oligonucleotides
oligo ID	sequence		oligo ID	sequence		oligo ID	sequence		oligo ID	sequence	5′ substituent	3′ substituent	source
dJCC_024	GTCGAAATTAATACGACTCACTATAGG		dmrJCC_512	GTCATAATGATTTTATCTTCTGGATTGTTGTAAGCAGCATTTGAGCAAAAATCTGTTmGrC		rdJCC_810	rUrCrUrUrCrUrGrGrArUrUrGrUrUrGrUrArArGC		rJCC_163	GGAAUAAUUUCUACUGUUGUAGAUUCUUCUGGAUUGUUGUAAGC	triphosphate	2′,3′-cyclic phosphate	IVT
dJCC_025	GGCTCTCCCTTAGCCATC		dmrJCC_513	GCAACAGATTTTTGCTCAAATGCTGCTTACAACAATCCAGAAGATAAAATCATTATGmArC		rdJCC_811	GrCrUrUrArCrArArCrArArUrCrCrArGrArArGrA		rJCC_166	GGUUUAAUUUCUACUCUUGUAGAUUCUUCUGGAUUGUUGUAAGC	triphosphate	2′,3′-cyclic phosphate	IVT
dJCC_044	GGCTCTCCCTTAGCCATCCGAGTTTCCTCGGATGCCCAGGTCGGACCGCGAGGAGGTGGAGATGCCATGCCGACCC		dmrJCC_514	GGCATAGTGACTTTATCTTCTGGATTGTTGTAAGCTATATATAAGCACGAGCCTGTTmGrC		rdJCC_812	CGAATGGTGArCrArUrUrCrG		rJCC_389	GCUUACAACAAUCCAGAAGAGUUUUAGAGCUAUGCUGUUUUGGAAACAAAACAGCAUAGCAAGUUAAAAUAAGGCUAGUCCGUUAUCAACUUGAAAAAGUGGCACCGAGUCGGUGCUUUUUUU	OH	OH	IVT
dJCC_140	TCTATGAACTTGAGACCACCCCGGC		dmrJCC_515	GGCATAGTGACTCCTTCTTCTGGATTGTTGTAAGCTATATATAAGCACGAGCCTGTTmGrC		rdJCC_813	rCrGrArArUrGGTGACATTCG		rJCC_412	UCUUCUGGAUUGUUGUAAGC	OH	2′,3′-cyclic phosphate	IVT
dJCC_145	GCCGGGGTGGTCTCAAGTTC		dmrJCC_516	GGCATAGTGACTTTAAGAAGACCTAACAACATTCGTATATATAAGCACGAGCCTGTTmGrC		rdJCC_816	TATATTGACGAATATACGAATGGTGArCrArUrUrCrG		rJCC_413	AGAAGACCUAACAACAUUCG	OH	2′,3′-cyclic phosphate	IVT
dJCC_163	AATACGACTCACTATAGGAATAATTTCTACTGTTGTAGATTCTTCTGGATTGTTGTAAGCGGGTCGGCATGGCATCTC		dmrJCC_743	/5Phos/GCTATATATAAGCACGAGCCTGTTmGrC		rdJCC_817	rCrGrArArUrGGTGACATTCGTATATTGACGAATATA		rJCC_414	GCUUACAACAAUCCAGAAGA	OH	2′,3′-cyclic phosphate	IVT
dJCC_189	AATACGACTCACTATAGGTTTAATTTCTACTCTTGTAGATTCTTCTGGATTGTTGTAAGCGGGTCGGCATGGCATCTC		dmrJCC_744	/5Phos/CGTATATATAAGCACGAGCCTGTTmGrC					rJCC_415	CGAAUGUUGUUAGGUCUUCU	OH	2′,3′-cyclic phosphate	IVT
dJCC_282	ATGCTGTTTTGGAAACAAAACAGCATAGCAAGTTAAAATAAGGCTAGTCCGTTATCAAC		dmrJCC_749	TATATATAAGCACGAGCCTGTTmGrC					rJCC_448	GGGAAUUUUUGUGCCCAUCGUUGGCACUCUUCUGGAUUGUUGUAAGC	triphosphate	2′,3′-cyclic phosphate	IVT
dJCC_283	AAAAAAAGCACCGACTCGGTGCCACTTTTTCAAGTTGATAACGGACTAGCCTT		dmrJCC_751	/5Phos/CGATATATATTGCACGAGCCTGTTmGrC					rJCC_481	GGGUCGGCAUGGCAUCUC	OH	OH	IVT
dJCC_300	/56-FAM/TTTTTTTTTT/3IABkFQ/		dmrJCC_753	GGCATAGTGACTTTATCTTCTGGATTGTTGTAAGCATATATATTGCACGAGCCTGTTmGrC					rJCC_518	GGAGAUGCCAUGCCGACCCGCAACAGAUUUUUGCUCA	triphosphate	OH	IVT
dJCC_338	AATACGACTCACTATAGGTTTAATTTCTACTCTTGTAGATTCTTCTGGATTGTTGTAA		dmrJCC_755	/5Phos/GCATATATATTGCACGAGCCTGTTmGrC					rJCC_519	GGAGAUGCCAUGCCGACCCGUCAUAAUGAUUUUAUCU	triphosphate	OH	IVT
dJCC_390	GTCGAAATTAATACGACTCACTATAGGGTAAGCCTGATGAGGCCTTCGGGCCG		dmrJCC_757	GGCATAGTGACTTTAAGAAGACCTAACAACATTCGATATATATTGCACGAGCCTGTTmGrC					rJCC_520	GGAGAUGCCAUGCCGACCCGCAACAGGCUCGUGCUUA	triphosphate	OH	IVT
dJCC_391	GAAAGCCGTAGCTTACAACAATCCAGAAGAGTTTTAGAGCTATGCTGTTTTGGAAACAA								rJCC_610	UCUUCUGGAUUGUUGUAAGC	OH	OH	IDT
dJCC_392	GATGAGGCCTTCGGGCCGAAACGGTGAAAGCCGTAGCTTACAAC								rJCC_611	UCUUCUGGAUUGUUGUAAGC/3Phos/	OH	phosphate	IDT
dJCC_393	GGCATAGTGACTTTATCTTCTGGATTGTTGTAAGCTATATATAAGCACGAGCCTGTTGC								rJCC_648	GGUUUAAUUUCUACUCUUGUAGAUCCGGCAAGCUGCCCGUGCCC	triphosphate	2′,3′-cyclic phosphate	IVT
dJCC_394	GCAACAGGCTCGTGCTTATATATAGCTTACAACAATCCAGAAGATAAAGTCACTATGCC		Key to IDT modifications:						rJCC_766	GCUUACAACAAUCCAGAAGA	OH	OH	IDT
dJCC_395	GGCATAGTGACTCCTTCTTCTGGATTGTTGTAAGCTATATATAAGCACGAGCCTGTTGC		*N	the linkage 5′ of N is phosphorothioate					rJCC_767	/5Phos/GCUUACAACAAUCCAGAAGA	phosphate	OH	IDT
dJCC_397	GGCATAGTGACTTTAAGAAGACCTAACAACATTCGTATATATAAGCACGAGCCTGTTGC		rN	the sugar of N is ribose					rJCC_768	GGUUUAAUUUCUACUCUUGUAGAUUCUUCUGGAUUGUUGUAACG	triphosphate	2′,3′-cyclic phosphate	IVT
dJCC_398	GCAACAGGCTCGTGCTTATATATACGAATGTTGTTAGGTCTTCTTAAAGTCACTATGCC		mN	the sugar of N is 2′-O-methyl ribose
dJCC_416	AATACGACTCACTATAGGAGAAGACTGATGAGGCCTTCGGGCCGAAACGGTGAAAGCCG		/5Phos/	5′-phosphate on terminal (5′) nucleotide								KEY	IDT:	RNA synthesized by Integrated DNA Technologies
dJCC_417	CCGAAACGGTGAAAGCCGTATCTTCTGGATTGTTGTAAGCGGGTCGGCATGGCATCTC		/3Phos/	3′-phosphate on terminal (3′) nucleotide									IVT:	RNA produced by in vitro transcription (see "OligoPrep" sheet)
dJCC_418	AATACGACTCACTATAGGTCTTCTCTGATGAGGCCTTCGGGCCGAAACGGTGAAAGCCG		/56-FAM/	5′ 6-FAM (fluorescein)
dJCC_419	CCGAAACGGTGAAAGCCGTAAGAAGACCTAACAACATTCGGGGTCGGCATGGCATCTC		/3IABkFQ/	3′ Iowa Black FQ quencher
dJCC_420	AATACGACTCACTATAGGGTAAGCCTGATGAGGCCTTCGGGCCGAAACGGTGAAAGCCG		/i2AmPr/	internal 2-aminopurine
dJCC_421	CCGAAACGGTGAAAGCCGTAGCTTACAACAATCCAGAAGAGGGTCGGCATGGCATCTC			all unannotated nucleobases are DNA (except for in rJCC_XXX oligos, which are all RNA)
dJCC_422	AATACGACTCACTATAGGCATTCGCTGATGAGGCCTTCGGGCCGAAACGGTGAAAGCCG
dJCC_423	CCGAAACGGTGAAAGCCGTACGAATGTTGTTAGGTCTTCTGGGTCGGCATGGCATCTC
dJCC_424	GTCATAATGATTTTATCTTCTGGATTGTTGTAAGCAGCATTTGAGCAAAAATCTGTTGC
dJCC_425	GCAACAGATTTTTGCTCAAATGCTGCTTACAACAATCCAGAAGATAAAATCATTATGAC
dJCC_431	GTCATAATGATTCCATCTTCTGGATTGTTGTAAGCAGCATTTGAGCAAAAATCTGTTGC
dJCC_432	GCAACAGATTTTTGCTCAAATGCTGCTTACAACAATCCAGAAGATGGAATCATTATGAC
dJCC_449	AATACGACTCACTATAGGGAATTTTTGTGCCCATCGTTGGCACTCTTCTG
dJCC_450	ATCGTTGGCACTCTTCTGGATTGTTGTAAGCGGGTCGGCATGGCATCTCC
dJCC_463	GTCATAATGATTTTATCTTCTGG*A*T*T*G*T
dJCC_464	/5Phos/G*C*AGCATTTGAGCAAAAATCTGTTGC
dJCC_465	/5Phos/T*G*T*A*A*G*C*AGCATTTGAGCAAAAATCTGTTGC
dJCC_466	GTCATAATGATTTTATCTTCTGG*A*T*T*G*T*T*G*T*A*A
dJCC_467	GTCATAATGATTTTATCTTCTGG*A*T*T*G*T*T*G
dJCC_468	/5Phos/T*A*A*G*C*AGCATTTGAGCAAAAATCTGTTGC
dJCC_469	GTCATAATGATTTTATCTTCTGG*A*T*T*G*T*T*G*T
dJCC_470	GTCATAATGATTTTATCTTCTGG*A*T*T*G*T*T
dJCC_471	/5Phos/A*G*C*AGCATTTGAGCAAAAATCTGTTGC
dJCC_472	/5Phos/C*AGCATTTGAGCAAAAATCTGTTGC
dJCC_473	GTCATAATGATTTTATCTTCTGG*A*T*T*G
dJCC_474	GTCATAATGATTTTATCTTCTGG*A*T*T*G*T*T*G*T*A*A*G*C*AGCATTTGAGCAAAAATCTGTTGC
dJCC_475	GCAACAGATTTTTGCT*C*A*A*A*T*G*C*T*G*C*TTACAACAATCCAGAAGATAAAATCATTATGAC
dJCC_476	GTCATAATGATTTTATCTTCTGGATTGT
dJCC_477	/5Phos/GCAGCATTTGAGCAAAAATCTGTTGC
dJCC_484	AATACGACTCACTATAGGCGACCCCTGATGAGGCCTTCGGGCCGAAACG
dJCC_485	GAGATGCCATGCCGACCCTACGGCTTTCACCGTTTCGGCCCGAAGGCC
dJCC_521	TGAGCAAAAATCTGTTGCGGGTCGGCATGGCATCTCCTATAGTGAGTCGTATT
dJCC_522	AGATAAAATCATTATGACGGGTCGGCATGGCATCTCCTATAGTGAGTCGTATT
dJCC_523	TAAGCACGAGCCTGTTGCGGGTCGGCATGGCATCTCCTATAGTGAGTCGTATT
dJCC_600	GGCATAGTGACTTTATCTTCTGGATTGT
dJCC_602	/5Phos/GCTATATATAAGCACGAGCCTGTTGC
dJCC_603	GGCATAGTGACTTTAAGAAGACCTAACA
dJCC_606	ACAATCCAGAAGAAGGAGTCACTATGCC
dJCC_607	GCAACAGGCTCGTGCTTATATATAGC
dJCC_609	GCAACAGGCTCGTGCTTATATATACG
dJCC_610	TCTTCTGGATTGTTGTAAGC
dJCC_645	GGCATAGTGACTTTATCTTCTGGATTGTTGTAACGTATATATAAGCACGAGCCTGTTGC
dJCC_646	GCAACAGGCTCGTGCTTATATATACGTTACAACAATCCAGAAGATAAAGTCACTATGCC
dJCC_654	AATACGACTCACTATAGGTTTAATTTCTACTCTTGTAGATCCGGCAAGCTG
dJCC_655	TGTAGATCCGGCAAGCTGCCCGTGCCCGGGTCGGCATGGCATCTC
dJCC_672	GGAAATCAACGCAGATATGTACTGGATCATGAGACGAAAC
dJCC_673	GTTTCGTCTCATGATCCAGTACATATCTGCGTTGATTTCC
dJCC_674	ACATATCTGCGTTGATTTCC
dJCC_675	GTTTCGTCTCATGATCCAGT
dJCC_676	GTTTCGTCTCATGATCCAG
dJCC_678	GTTTCGTCTCATGATCCA
dJCC_679	ATATCTGCGTTGATTTCC
dJCC_680	ATCTGCGTTGATTTCC
dJCC_681	GTTTCGTCTCATGATC
dJCC_682	GTTTCGTCTCATGATCCAGAACATATCTGCGTTGATTTCC
dJCC_685	GTTTCGTCTCATGATCCACATGATATCTGCGTTGATTTCC
dJCC_686	GTTTCGTCTCATGATCGTCATGTAATCTGCGTTGATTTCC
dJCC_687	GTTTCGTCTCATGATCCAGACATATCTGCGTTGATTTCC
dJCC_690	GTTTCGTCTCATGATCCAATATCTGCGTTGATTTCC
dJCC_691	GTTTCGTCTCATGATCATCTGCGTTGATTTCC
dJCC_704	GGCATAGTGACTTTATCTTCTGGATTGTTGTTTCGTATATATAAGCACGAGCCTGTTGC
dJCC_705	GCAACAGGCTCGTGCTTATATATACGAAACAACAATCCAGAAGATAAAGTCACTATGCC
dJCC_706	GGCATAGTGACTTTATCTTCTGGATTGTTCATTCGTATATATAAGCACGAGCCTGTTGC
dJCC_707	GCAACAGGCTCGTGCTTATATATACGAATGAACAATCCAGAAGATAAAGTCACTATGCC
dJCC_708	GGCATAGTGACTTTATCTTCTGGATTGAACATTCGTATATATAAGCACGAGCCTGTTGC
dJCC_709	GCAACAGGCTCGTGCTTATATATACGAATGTTCAATCCAGAAGATAAAGTCACTATGCC
dJCC_710	GCAACAGGCTCGTGCTTATATATA
dJCC_722	GGCATAGTGACTTTACCGGCAAGCTGC
dJCC_723	TAGGGCACGGGCAGCTTGCCGGTAAAGTCACTATGCC
dJCC_725	GCAACAGGCTCGTGCTTATATATACCTTACAACAATCCAGAAGATAAAGTCACTATGCC
dJCC_727	GCAACAGGCTCGTGCTTATATATACGATACAACAATCCAGAAGATAAAGTCACTATGCC
dJCC_728	GGCATAGTGACTTTATCTTCTGGTTTGTTGTAAGCTATATATAAGCACGAGCCTGTTGC
dJCC_729	GCAACAGGCTCGTGCTTATATATAGCTTACAACAAACCAGAAGATAAAGTCACTATGCC
dJCC_745	/5Phos/ACAATCCAGAAGAAGGAGTCACTATGCC
dJCC_746	/5Phos/TGTTAGGTCTTCTAGGAGTCACTATGCC
dJCC_747	/5Phos/TGTTAGGTCTTCTTAAAGTCACTATGCC
dJCC_748	/5Phos/ACAATCCAGAAGATAAAGTCACTATGCC
dJCC_750	GCAACAGGCTCGTGCAATATATATGCTTACAACAATCCAGAAGATAAAGTCACTATGCC
dJCC_752	GCAACAGGCTCGTGCAATATATATCG
dJCC_754	GCAACAGGCTCGTGCAATATATATCGAATGTTGTTAGGTCTTCTTAAAGTCACTATGCC
dJCC_756	GCAACAGGCTCGTGCAATATATATGC
dJCC_758	GCTTACAACAATCCAGAAGA
dJCC_782	GAGATGCCATGCCGACCCCGTTACAACAATCCAGAAGA
dJCC_783	/56-FAM/TTTTTTTTTT
dJCC_784	TTTTTTTTTT/3IABkFQ/
dJCC_785	/5Phos/CTGCTTACAACAATCCAGAAGATAAAATCATTATGAC
dJCC_787	GCAACAGGCTCGTGCTTATATATACGAATCAACAATCCAGAAGATAAAGTCACTATGCC
dJCC_791	/5Phos/GCTATATATAAGCAAAAATCTGTTGC
dJCC_792	GCAACAGATTTTTGCTTATATATAGCTTACAACAATCCAGAAGATAAAATCATTATGAC
dJCC_793	/5Phos/GCGGCGCCGCAGCAAAAATCTGTTGC
dJCC_794	GCAACAGATTTTTGCTGCGGCGCCGCTTACAACAATCCAGAAGATAAAATCATTATGAC
dJCC_795	/5Phos/GCATAATATAAGCAAAAATCTGTTGC
dJCC_796	/5Phos/GCCCGGCCGCAGCAAAAATCTGTTGC
dJCC_797	/5Phos/GCTCGATTTGAGCAAAAATCTGTTGC
dJCC_798	GTCATAATGATTTTAAGAAGACCTAACA
dJCC_799	/5Phos/CGAGCATTTGAGCAAAAATCTGTTGC
dJCC_800	GCAACAGATTTTTGCTCAAATGCAGCTTACAACAATCCAGAAGATAAAATCATTATGAC
dJCC_801	/5Phos/CGTGCATTTGAGCAAAAATCTGTTGC
dJCC_802	/5Phos/TGTTAGGTCTTCTTAAAATCATTATGAC
dJCC_803	GCAACAGATTTTTGCTCAAATGCTCG
dJCC_804	GCAACAGATTTTTGCTCAAATGCACG
dJCC_805	GTCATAATGATTTTATCTTCTGGATTGTTGTAAGCTGCATTTGAGCAAAAATCTGTTGC
dJCC_806	/5Phos/CG/i2AmPr/GCATTTGAGCAAAAATCTGTTGC
dJCC_807	GCAACAGATTTTTGCTCAAATGC/i2AmPr/GCTTACAACAATCCAGAAGATAAAATCATTATGAC
dJCC_808	GTCATAATGATTTTATCTTCTGGATTGTTGTAAGC/i2AmPr/GCATTTGAGCAAAAATCTGTTGC
dJCC_809	GCAACAGATTTTTGCTCAAATGC/i2AmPr/CG
dJCC_818	TATATTGACGAATATA

### Sheet: Supp. Table 3
Supplementary Table 3. Oligonucleotides used in reagent generation
RNA oligos used for 3′ end radiolabeling
oligo ID	description
rJCC_481	phosphate shuttle RNA
rJCC_518	splint RNA for 3′-radiolabeling DNA oligos with a 3′ terminus equivalent to that of dmrJCC_512
rJCC_519	splint RNA for 3′-radiolabeling DNA oligos with a 3′ terminus equivalent to that of dmrJCC_513
rJCC_520	splint RNA for 3′-radiolabeling DNA oligos with a 3′ terminus equivalent to that of dmrJCC_514
DNA oligos used to assemble in vitro transcription templates
oligo ID	IVT template assembled by PCR (or single-step primer extension) from DNA oligos:	ribozyme(s) in initial transcript?
rJCC_163	dJCC_024, dJCC_163, dJCC_044, dJCC_025	HDVrz
rJCC_166	dJCC_024, dJCC_189, dJCC_044, dJCC_025	HDVrz
rJCC_389	dJCC_390, dJCC_392, dJCC_391, dJCC_282, dJCC_283	HHrz
rJCC_412	dJCC_024, dJCC_416, dJCC_417, dJCC_044, dJCC_025	HHrz, HDVrz
rJCC_413	dJCC_024, dJCC_418, dJCC_419, dJCC_044, dJCC_025	HHrz, HDVrz
rJCC_414	dJCC_024, dJCC_420, dJCC_421, dJCC_044, dJCC_025	HHrz, HDVrz
rJCC_415	dJCC_024, dJCC_422, dJCC_423, dJCC_044, dJCC_025	HHrz, HDVrz
rJCC_448	dJCC_024, dJCC_449, dJCC_450, dJCC_044, dJCC_025	HDVrz
rJCC_481	dJCC_024, dJCC_484, dJCC_485	HHrz
rJCC_518	dJCC_024, dJCC_521	x
rJCC_519	dJCC_024, dJCC_522	x
rJCC_520	dJCC_024, dJCC_523	x
rJCC_648	dJCC_024, dJCC_654, dJCC_655, dJCC_044, dJCC_025	HDVrz
rJCC_768	dJCC_024, dJCC_338, dJCC_782, dJCC_044, dJCC_025	HDVrz
	Key:	HHrz	hammerhead ribozyme on 5′ end of transcript
		HDVrz	hepatitis delta virus ribozyme on 3′ end of transcript
		dJCC_XXX	fully DNA oligonucleotide
		rJCC_XXX	fully RNA oligonucleotide

### Sheet: Supp. Table 4
Supplementary Table 4. Oligonucleotides used in experiments
KEY
dJCC_XXX	fully DNA oligonucleotide
rJCC_XXX	fully RNA oligonucleotide
rdJCC_XXX	chimeric DNA/RNA oligonucleotide
dmrJCC_XXX	DNA oligonucleotide with final (3′-most) two nucleotides as 2′-OMe/2′-OH, used for 3′ end radiolabeling
MAIN-TEXT FIGURES
FIGURE 2A	Oligo ID
NTS	dmrJCC_512
TS	dJCC_425
crRNA	rJCC_166
FIGURE 2B	Oligo ID
intact NTS	dmrJCC_514
cleaved NTS	dmrJCC_743, dJCC_600
TS	dJCC_394
crRNA	rJCC_166
FIGURE 3A	Oligo ID
DNA substrate 1, NTS	dmrJCC_743, dJCC_603
DNA substrate 1, TS	dJCC_394
DNA substrate 2, NTS	dmrJCC_744, dJCC_603
DNA substrate 2, TS	dJCC_646
crRNA	rJCC_166
FIGURE 3B	Oligo ID
substrate 1-20, NTS	dJCC_393
substrate 1-20, TS	dJCC_394
NTS for all starred (*) substrates	dJCC_397
substrate 1-20*, TS	dJCC_394
substrate 1-19*, TS	dJCC_725
substrate 1-18*, TS	dJCC_646
substrate 1-17*, TS	dJCC_727
substrate 1-16*, TS	dJCC_705
substrate 1-15*, TS	dJCC_787
substrate 1-14*, TS	dJCC_707
crRNA	rJCC_166
FIGURE 3C	Oligo ID
substrate A, NTS	dJCC_476, dJCC_791
substrate B, NTS	dJCC_476, dJCC_795
substrate C, NTS	dJCC_476, dJCC_477
substrate D, NTS	dJCC_476, dJCC_797
substrate E, NTS	dJCC_476, dJCC_793
substrate F, NTS	dJCC_476, dJCC_796
substrates A/B, TS	dJCC_792
substrates C/D, TS	dJCC_425
substrates E/F, TS	dJCC_794
crRNA	rJCC_166
FIGURE 4A	Oligo ID
Cas12a, TS	dJCC_394
Cas12a, columns 1 + 2, NTS	dmrJCC_743, dJCC_600
Cas12a, column 3, NTS	dmrJCC_744, dJCC_603
Cas12a, crRNA	rJCC_166
20-nt RNA spacer mimic, Cas12a-like R-loop (column 3)	rJCC_412
Cas9, TS	dmrJCC_515
Cas9, columns 4 + 5, NTS	dJCC_607, dJCC_745
Cas9, column 6, NTS	dJCC_609, dJCC_746
Cas9, sgRNA	rJCC_389
20-nt RNA spacer mimic, Cas9-like R-loop (column 6)	rJCC_414
FIGURE 5A	Oligo ID
nicked dumbbell, RNA-3′	rdJCC_816
nicked dumbbell, RNA-5′	rdJCC_817
FIGURE 7	Oligo ID
NTS, for 5′-radiolabeling	dJCC_424
NTS, for 3′-radiolabeling	dmrJCC_512
TS, for 5′-radiolabeling	dJCC_425
TS, for 3′-radiolabeling	dmrJCC_513
crRNA	rJCC_166
FIGURE 8A	Oligo ID
TS	dJCC_425
intact NTS, fully PO	dJCC_424
intact NTS, PS tract	dJCC_474
NTS, nick	dJCC_467, dJCC_468
NTS, 1-nt gap	dJCC_468, dJCC_470
NTS, 2-nt gap	dJCC_463, dJCC_468
NTS, 3-nt gap	dJCC_470, dJCC_471
NTS, 4-nt gap	dJCC_463, dJCC_471
NTS, 5-nt gap	dJCC_471, dJCC_473
NTS, 6-nt gap	dJCC_464, dJCC_473
NTS, 7-nt gap	dJCC_472, dJCC_473
NTS, PAM-proximal fragment only	dJCC_473
crRNA	rJCC_166
FIGURE 8B	Oligo ID
intact NTS	dJCC_424
pre-gapped NTS	dJCC_476, dJCC_477
TS	dJCC_425
Cas12a crRNA	rJCC_166
Cas12i crRNA	rJCC_448
SUPPLEMENTARY FIGURES
SUPP. FIGURE 2B	Oligo ID
protospacer 1, intact NTS	dJCC_424
protospacer 1, pre-gapped NTS	dJCC_476, dJCC_477
protospacer 1, TS	dJCC_425
protospacer 2, intact NTS	dJCC_393
protospacer 2, pre-gapped NTS	dJCC_600, dJCC_602
protospacer 2, TS	dJCC_394
crRNA	rJCC_166
SUPP. FIGURE 2C	Oligo ID
left panel, top strand (radiolabeled)	dJCC_398
left panel, bottom strand	dmrJCC_514
right panel, TS	dJCC_394
right panel, intact NTS	dmrJCC_514
right panel, pre-gapped NTS	dmrJCC_743, dJCC_600
right panel, crRNA	rJCC_166
SUPP. FIGURE 3A	Oligo ID
protospacer 2, NTS	dJCC_393
protospacer 2, TS	dJCC_394
protospacer 3, NTS	dmrJCC_743, dJCC_603
protospacer 3, TS	dJCC_394
protospacer 4, NTS	dmrJCC_744, dJCC_603
protospacer 4, TS	dJCC_646
DNA competitor oligos (see legend)	dJCC 140, dJCC_145
crRNA 3	rJCC_166
crRNA 4	rJCC_768
SUPP. FIGURE 3B	Oligo ID
see oligo IDs for Supp. Fig. 3A
SUPP. FIGURE 3C	Oligo ID
substrate 1-20, NTS	dJCC_393
substrate 1-20, TS	dJCC_394
substrate 1-18, NTS	dJCC_645
substrate 1-18, TS	dJCC_646
substrate 1-16, NTS	dJCC_704
substrate 1-16, TS	dJCC_705
substrate 1-14, NTS	dJCC_706
substrate 1-14, TS	dJCC_707
substrate 1-12, NTS	dJCC_708
substrate 1-12, TS	dJCC_709
crRNA	rJCC_166
SUPP. FIGURE 3D	Oligo ID
see oligo IDs for Fig. 3B
SUPP. FIGURE 3E	Oligo ID
substrate A/E, NTS	dJCC_393
substrate A/E, TS	dJCC_394
substrate B, NTS	dJCC_728
substrate B, TS	dJCC_729
substrate C/D, NTS	dJCC_645
substrate C/D, TS	dJCC_646
crRNA A/B/C	rJCC_166
crRNA D/E	rJCC_768
SUPP. FIGURE 3F	Oligo ID
see oligo IDs for Fig. 3B
SUPP. FIGURE 3G	Oligo ID
see oligo IDs for Fig. 3C
SUPP. FIGURE 4A	Oligo ID
pre-gapped protospacer 2, TS (columns A-E)	dJCC_394
pre-gapped protospacer 2, NTS (columns A,B)	dmrJCC_743, dJCC_600
pre-gapped/pre-unwound protospacer 2, NTS (columns C-E)	dmrJCC_744, dJCC_603
Cas12a crRNA	rJCC_166
20-nt RNA spacer mimic, Cas12a-like R-loop (column E)	rJCC_412
pre-gapped protospacer 5, TS (columns F-J)	dmrJCC_515
pre-gapped protospacer 5, NTS (columns F,G)	dJCC_607, dJCC_745
pre-gapped/pre-unwound protospacer 5, NTS (columns H-J)	dJCC_609, dJCC_746
Cas9 sgRNA	rJCC_389
20-nt RNA spacer mimic, Cas9-like R-loop (column J)	rJCC_414
SUPP. FIGURE 4B	Oligo ID
protospacer 6, NTS	dJCC_432
protospacer 6, TS	dJCC_431
pre-gapped protospacer 5, NTS	dJCC_606, dJCC_607
pre-gapped protospacer 5, TS	dJCC_395
sgRNA	rJCC_389
SUPP. FIGURE 4C	Oligo ID
Sequence 1, substrate A/B, top DNA strand	dJCC_394
Sequence 1, substrate A/B, bottom DNA strand	dJCC_603, dmrJCC_744
Sequence 1, substrate B, 20-nt RNA	rJCC_412
Sequence 1, substrate C/D, top DNA strand	dJCC_609, dJCC_747
Sequence 1, substrate C/D, bottom DNA strand	dmrJCC_514
Sequence 1, substrate D, 20-nt RNA	rJCC_414
Sequence 2, substrate A/B, top DNA strand	dJCC_398
Sequence 2, substrate A/B, bottom DNA strand	dJCC_600, dmrJCC_743
Sequence 2, substrate B, 20-nt RNA	rJCC_413
Sequence 2, substrate C/D, top DNA strand	dJCC_607, dJCC_748
Sequence 2, substrate C/D, bottom DNA strand	dmrJCC_516
Sequence 2, substrate D, 20-nt RNA	rJCC_415
Sequence 3, substrate A/B, top DNA strand	dJCC_750
Sequence 3, substrate A/B, bottom DNA strand	dJCC_603, dmrJCC_751
Sequence 3, substrate B, 20-nt RNA	rJCC_412
Sequence 3, substrate C/D, top DNA strand	dJCC_747, dJCC_752
Sequence 3, substrate C/D, bottom DNA strand	dmrJCC_753
Sequence 3, substrate D, 20-nt RNA	rJCC_414
Sequence 4, substrate A/B, top DNA strand	dJCC_754
Sequence 4, substrate A/B, bottom DNA strand	dJCC_600, dmrJCC_755
Sequence 4, substrate B, 20-nt RNA	rJCC_413
Sequence 4, substrate C/D, top DNA strand	dJCC_748, dJCC_756
Sequence 4, substrate C/D, bottom DNA strand	dmrJCC_757
Sequence 4, substrate D, 20-nt RNA	rJCC_415
SUPP. FIGURE 4D	Oligo ID
Cas12a-like, top DNA strand	dJCC_394
Cas12a-like, bottom DNA strand	dJCC_603, dmrJCC_744
Cas12a-like, 20-nt RNA, column 2	rJCC_412
Cas12a-like, 20-nt RNA, column 3	rJCC_610
Cas12a-like, 20-nt RNA, column 4	rJCC_611
Cas9-like, top DNA strand	dJCC_747, dJCC_609
Cas9-like, bottom DNA strand	dmrJCC_514
Cas9-like, 20-nt RNA, column 2	rJCC_414
Cas9-like, 20-nt RNA, column 3	rJCC_766
Cas9-like, 20-nt RNA, column 4	rJCC_767
SUPP. FIGURE 4E	Oligo ID
columns 1-3, left strand	dJCC_394
columns 1-3, right strand	dmrJCC_516
column 2, 20-nt RNA	rJCC_412
column 3, 20-nt RNA	rJCC_415
columns 4-6, left strand	dJCC_398
columns 4-6, right strand	dmrJCC_514
column 5, 20-nt RNA	rJCC_413
column 6, 20-nt RNA	rJCC_414
SUPP. FIGURE 4F	Oligo ID
columns 1-4, left strand	dJCC_394
columns 1-2, right strand	dJCC_603, dmrJCC_744
columns 3-4, right strand	dJCC_603, dmrJCC_749
columns 2/4, 20-nt RNA	rJCC_412
columns 5-8, right strand	dmrJCC_514
columns 5-6, left strand	dJCC_609, dJCC_747
columns 7-8, left strand	dJCC_710, dJCC_747
columns 6/8, 20-nt RNA	rJCC_414
SUPP. FIGURE 4G	Oligo ID
top-left panel, constructs A/D/E, left DNA strand	dJCC_425
top-left panel, construct A, right DNA strand	dJCC_798, dJCC_799
top-left panel, construct B	dJCC_806
top-left panel, construct C, left DNA strand	dJCC_803
top-left panel, construct C, right DNA strand	dJCC_806
top-left panel, constructs D/E, right DNA strand	dJCC_798, dJCC_806
top-left panel, constructs A/E, 20-nt RNA	rJCC_610
top-right panel, construct A, left DNA strand	dJCC_800
top-right panel, constructs A/D/E, right DNA strand	dJCC_798, dJCC_801
top-right panel, construct B	dJCC_807
top-right panel, constructs C/D/E, left DNA strand	dJCC_807
top-right panel, construct C, right DNA strand	dJCC_805
top-right panel, constructs A/E, 20-nt RNA	rJCC_610
bottom-left panel, constructs A/D/E, left DNA strand	dJCC_802, dJCC_803
bottom-left panel, construct A, right DNA strand	dJCC_424
bottom-left panel, construct B	dJCC_808
bottom-left panel, construct C, left DNA strand	dJCC_425
bottom-left panel, constructs C/D/E, right DNA strand	dJCC_808
bottom-left panel, constructs A/E, 20-nt RNA	rJCC_766
bottom-right panel, construct A, left DNA strand	dJCC_802, dJCC_804
bottom-right panel, constructs A/D/E, right DNA strand	dJCC_805
bottom-right panel, construct B	dJCC_809
bottom-right panel, construct C, left DNA strand	dJCC_809
bottom-right panel, construct C, right DNA strand	dJCC_801
bottom-right panel, constructs D/E, left DNA strand	dJCC_802, dJCC_809
bottom-right panel, constructs A/E, 20-nt RNA	rJCC_766
SUPP. FIGURE 5A	Oligo ID
DNA:DNA hairpin	dJCC_818
RNA:DNA hairpin, RNA-3′	rdJCC_812
RNA:DNA hairpin, RNA-5′	rdJCC_813
nicked dumbbell, RNA-3′	rdJCC_816
nicked dumbbell, RNA-5′	rdJCC_817
SUPP. FIGURE 5C	Oligo ID
Cas12a-like, left DNA strand	dJCC_394
Cas12a-like, right DNA strand	dJCC_603, dmrJCC_744
Cas12a-like, 20-nt RNA, column 2	rJCC_610
Cas12a-like, 20-nt RNA, column 3	dJCC_610
Cas12a-like, 20-nt RNA, column 4	rdJCC_810
Cas9-like, left DNA strand	dmrJCC_514
Cas9-like, right DNA strand	dJCC_747, dJCC_609
Cas9-like, 20-nt RNA, column 2	rJCC_766
Cas9-like, 20-nt RNA, column 3	dJCC_758
Cas9-like, 20-nt RNA, column 4	rdJCC_811
SUPP. FIGURE 7A	Oligo ID
radiolabeled strand for all experiments in this figure	dJCC_672
substrate b, unlabeled strand	dJCC_673
substrate c, unlabeled strands	dJCC_674, dJCC_675
substrate d, unlabeled strands	dJCC_674, dJCC_676
substrate e, unlabeled strands	dJCC_678, dJCC_679
substrate f, unlabeled strands	dJCC_680, dJCC_681
substrate g, unlabeled strand	dJCC_682
substrate h, unlabeled strand	dJCC_685
substrate i, unlabeled strand	dJCC_686
substrate j, unlabeled strand	dJCC_687
substrate k, unlabeled strand	dJCC_690
substrate l, unlabeled strand	dJCC_691
SUPP. FIGURE 7B	Oligo ID
see oligo IDs for Fig. 7 for substrate oligos
in ladder-generating reactions containing trans-active AsCas12a (see Methods):
crRNA (for ladder generation)	rJCC_648
pre-cleaved DNA activator (for ladder generation)	dJCC_722, dJCC_723
SUPP. FIGURE 7C	Oligo ID
reporter substrate, intact	dJCC_300
reporter substrate, pre-cleaved (used in equilibrium titrations to determine relationship between fraction cleaved and fluorescence intensity)	dJCC_783, dJCC_784
Cas12a activator (pre-cleaved), NTS	dJCC_722
Cas12a activator (pre-cleaved), TS	dJCC_723
Cas12a crRNA	rJCC_648
SUPP. FIGURE 7D	Oligo ID
NTS	dJCC_424
TS	dJCC_425
crRNA	rJCC_166
SUPP. FIGURE 7D	Oligo ID
radiolabeled trans ssDNA target	dJCC_672
NTS	dJCC_424
TS	dJCC_425
crRNA	rJCC_166
SUPP. FIGURE 7E	Oligo ID
see oligo IDs for Fig. 7
SUPP. FIGURE 7F	Oligo ID
see oligo IDs for Fig. 7
SUPP. FIGURE 7G	Oligo ID
NTS, for 5′-radiolabeling	dJCC_424
NTS, for 3′-radiolabeling	dmrJCC_512
TS, for 5′-radiolabeling	dJCC_425
TS, for 3′-radiolabeling	dmrJCC_513
crRNA	rJCC_163
SUPP. FIGURE 8A	Oligo ID
NTS, fully phosphodiester	dJCC_424
NTS, with phosphorothioate tract	dJCC_474
TS, fully phosphodiester	dJCC_425
TS, with phosphorothioate tract	dJCC_475
Cas12a crRNA	rJCC_166
Cas12i crRNA	rJCC_448
SUPP. FIGURE 8B	Oligo ID
see oligo IDs for Supp. Fig. 8A
SUPP. FIGURE 8C	Oligo ID
see oligo IDs for Supp. Fig. 8A
SUPP. FIGURE 8D	Oligo ID
NTS variant A	dJCC_424
NTS variant B	dJCC_474
NTS variant C	dJCC_463, dJCC_465
NTS variant D	dJCC_467, dJCC_468
NTS variant E	dJCC_466, dJCC_464
NTS variant F	dJCC_473, dJCC_465
NTS variant G	dJCC_470, dJCC_468
NTS variant H	dJCC_469, dJCC_471
NTS variant I	dJCC_466, dJCC_472
NTS variant J	dJCC_463, dJCC_468
NTS variant K	dJCC_467, dJCC_471
NTS variant L	dJCC_469, dJCC_464
NTS variant M	dJCC_473, dJCC_468
NTS variant N	dJCC_470, dJCC_471
NTS variant O	dJCC_467, dJCC_464
NTS variant P	dJCC_469, dJCC_472
NTS variant Q	dJCC_463, dJCC_471
NTS variant R	dJCC_470, dJCC_464
NTS variant S	dJCC_467, dJCC_472
NTS variant T	dJCC_473, dJCC_471
NTS variant U	dJCC_463, dJCC_464
NTS variant V	dJCC_470, dJCC_472
NTS variant W	dJCC_473, dJCC_464
NTS variant X	dJCC_463, dJCC_472
NTS variant Y	dJCC_473, dJCC_472
NTS variant Z	dJCC_473
SUPP. FIGURE 8E	Oligo ID
TS	dJCC_425
NTS variants	see oligo IDs for Supp. Fig. 8D
crRNA	rJCC_166
SUPP. FIGURE 8F	Oligo ID
see oligo IDs for Supp. Fig. 8E
SUPP. FIGURE 8G	Oligo ID
radiolabeled trans ssDNA target	dJCC_672
NTS, fully phosphodiester (PO)	dJCC_424
NTS, with phosphorothioate tract (PS)	dJCC_474
TS, fully phosphodiester (PO)	dJCC_425
TS, with phosphorothioate tract (PS)	dJCC_475
non-specific competitor ssDNA oligo (see figure legend)	dJCC_398
NTS (pc)	dJCC_476
TS (pc)	dJCC_785
substrates C-Y, TS	dJCC_475
substrates C-Y, NTS variants	see oligo IDs for Supp. Fig. 8D
crRNA	rJCC_166
SUPP. FIGURE 8H	Oligo ID
see oligo IDs for Fig. 8B
SUPP. FIGURE 8I	Oligo ID
NTS	dJCC_424
TS	dJCC_425
SUPP. FIGURE 8J	Oligo ID
see oligo IDs for Fig. 7
SUPP. FIGURE 8K	Oligo ID
NTS, for 5′-radiolabeling	dJCC_424
NTS, for 3′-radiolabeling	dmrJCC_512
TS, for 5′-radiolabeling	dJCC_425
TS, for 3′-radiolabeling	dmrJCC_513
crRNA	rJCC_448
